# Dust storm-driven dispersal of potential pathogens and antibiotic resistance genes in the Eastern Mediterranean

**DOI:** 10.1101/2024.06.24.600361

**Authors:** Burak Adnan Erkorkmaz, David Zeevi, Yinon Rudich

**Author notes:** Corresponding Author: Yinon Rudich.

## Abstract

The atmosphere hosts a microbiome that connects distant ecosystems yet remains relatively unexplored. In this study, we tested the hypothesis that dust storms enhance the spread of pathogenic microorganisms and whether these microorganisms carry antibiotic resistance and virulence-related genes in the Eastern Mediterranean. We collected air samples during a seasonal transition period, capturing data from 13 dusty days originating from Middle Eastern sources and 32 clear days, with temperatures ranging from 16.5 to 27.1 °C. Using metagenomic analysis, we identified several facultative pathogens like *Klebsiella pneumoniae*, *Stenotrophomonas maltophilia*, and *Aspergillus fumigatus*, which are linked to human respiratory diseases, and others like *Zymoseptoria tritici*, *Fusarium poae*, and *Puccinia striiformis*, which are harmful to wheat. The abundance of these pathogens increased during dust storms and with rising temperatures. Although we did not find strong evidence that these species harbored antibiotic resistance or virulence-related genes, which could be linked to their pathogenic potential, dust storms transported up to 125 times more total antibiotic resistance genes, as measured by RPKM abundance, compared to clear conditions. These levels during dust storms far exceeded those found in other ecosystems. While further research is needed to determine whether dust storms and temperature variations pose an immediate threat to public health and the environment, our findings underscore the importance of continuous monitoring of atmospheric microbiomes. This surveillance is crucial for assessing potential risks to human health and ecosystem stability, particularly in the face of accelerating global climate change.
