## Supporting Table 1. for "Dust storm-driven dispersal of potential pathogens and antibiotic resistance genes in the Eastern Mediterranean"

### Sheet: Supporting Table 1
Date	F/R	format	type	num_seqs	sum_len	min_len	avg_len	max_len
2022-03-29	F	FASTQ	DNA	3841369	580046719	151	151	151
	R	FASTQ	DNA	3841369	580046719	151	151	151
2022-04-02	F	FASTQ	DNA	5005415	755817665	151	151	151
	R	FASTQ	DNA	5005415	755817665	151	151	151
2022-04-03	F	FASTQ	DNA	4644037	701249587	151	151	151
	R	FASTQ	DNA	4644037	701249587	151	151	151
2022-04-04	F	FASTQ	DNA	3572776	539489176	151	151	151
	R	FASTQ	DNA	3572776	539489176	151	151	151
2022-04-05	F	FASTQ	DNA	3920569	592005919	151	151	151
	R	FASTQ	DNA	3920569	592005919	151	151	151
2022-04-06	F	FASTQ	DNA	15256108	2303672308	151	151	151
	R	FASTQ	DNA	15256108	2303672308	151	151	151
2022-04-07	F	FASTQ	DNA	18462793	2787881743	151	151	151
	R	FASTQ	DNA	18462793	2787881743	151	151	151
2022-04-08	F	FASTQ	DNA	4076091	615489741	151	151	151
	R	FASTQ	DNA	4076091	615489741	151	151	151
2022-04-09	F	FASTQ	DNA	4225559	638059409	151	151	151
	R	FASTQ	DNA	4225559	638059409	151	151	151
2022-04-10	F	FASTQ	DNA	3737807	564408857	151	151	151
	R	FASTQ	DNA	3737807	564408857	151	151	151
2022-04-11	F	FASTQ	DNA	5051166	762726066	151	151	151
	R	FASTQ	DNA	5051166	762726066	151	151	151
2022-04-12	F	FASTQ	DNA	4639937	700630487	151	151	151
	R	FASTQ	DNA	4639937	700630487	151	151	151
2022-04-13	F	FASTQ	DNA	4109398	620519098	151	151	151
	R	FASTQ	DNA	4109398	620519098	151	151	151
2022-04-14	F	FASTQ	DNA	4365418	659178118	151	151	151
	R	FASTQ	DNA	4365418	659178118	151	151	151
2022-04-17	F	FASTQ	DNA	4596757	694110307	151	151	151
	R	FASTQ	DNA	4596757	694110307	151	151	151
2022-04-18	F	FASTQ	DNA	4898618	739691318	151	151	151
	R	FASTQ	DNA	4898618	739691318	151	151	151
2022-04-19	F	FASTQ	DNA	4042005	610342755	151	151	151
	R	FASTQ	DNA	4042005	610342755	151	151	151
2022-04-20	F	FASTQ	DNA	4771114	720438214	151	151	151
	R	FASTQ	DNA	4771114	720438214	151	151	151
2022-04-21	F	FASTQ	DNA	5124151	773746801	151	151	151
	R	FASTQ	DNA	5124151	773746801	151	151	151
2022-04-24	F	FASTQ	DNA	4677719	706335569	151	151	151
	R	FASTQ	DNA	4677719	706335569	151	151	151
2022-04-25	F	FASTQ	DNA	4173977	630270527	151	151	151
	R	FASTQ	DNA	4173977	630270527	151	151	151
2022-04-26	F	FASTQ	DNA	8465991	1278364641	151	151	151
	R	FASTQ	DNA	8465991	1278364641	151	151	151
2022-04-27	F	FASTQ	DNA	14827213	2238909163	151	151	151
	R	FASTQ	DNA	14827213	2238909163	151	151	151
2022-04-28	F	FASTQ	DNA	4466535	674446785	151	151	151
	R	FASTQ	DNA	4466535	674446785	151	151	151
2022-04-29	F	FASTQ	DNA	3983916	601571316	151	151	151
	R	FASTQ	DNA	3983916	601571316	151	151	151
2022-04-30	F	FASTQ	DNA	4442822	670866122	151	151	151
	R	FASTQ	DNA	4442822	670866122	151	151	151
2022-05-01	F	FASTQ	DNA	4301567	649536617	151	151	151
	R	FASTQ	DNA	4301567	649536617	151	151	151
2022-05-02	F	FASTQ	DNA	5718129	863437479	151	151	151
	R	FASTQ	DNA	5718129	863437479	151	151	151
2022-05-03	F	FASTQ	DNA	4177179	630754029	151	151	151
	R	FASTQ	DNA	4177179	630754029	151	151	151
2022-05-04	F	FASTQ	DNA	4430742	669042042	151	151	151
	R	FASTQ	DNA	4430742	669042042	151	151	151
2022-05-05	F	FASTQ	DNA	4422790	667841290	151	151	151
	R	FASTQ	DNA	4422790	667841290	151	151	151
2022-05-08	F	FASTQ	DNA	5207526	786336426	151	151	151
	R	FASTQ	DNA	5207526	786336426	151	151	151
2022-05-09	F	FASTQ	DNA	4588518	692866218	151	151	151
	R	FASTQ	DNA	4588518	692866218	151	151	151
2022-05-12	F	FASTQ	DNA	4266982	644314282	151	151	151
	R	FASTQ	DNA	4266982	644314282	151	151	151
2022-05-16	F	FASTQ	DNA	4886900	737921900	151	151	151
	R	FASTQ	DNA	4886900	737921900	151	151	151
2022-05-17	F	FASTQ	DNA	5589785	844057535	151	151	151
	R	FASTQ	DNA	5589785	844057535	151	151	151
2022-05-18	F	FASTQ	DNA	3958865	597788615	151	151	151
	R	FASTQ	DNA	3958865	597788615	151	151	151
2022-05-19	F	FASTQ	DNA	5200120	785218120	151	151	151
	R	FASTQ	DNA	5200120	785218120	151	151	151
2022-05-22	F	FASTQ	DNA	5168918	780506618	151	151	151
	R	FASTQ	DNA	5168918	780506618	151	151	151
2022-05-23	F	FASTQ	DNA	4536497	685011047	151	151	151
	R	FASTQ	DNA	4536497	685011047	151	151	151
2022-05-24	F	FASTQ	DNA	4418628	667212828	151	151	151
	R	FASTQ	DNA	4418628	667212828	151	151	151
2022-05-25	F	FASTQ	DNA	4913225	741896975	151	151	151
	R	FASTQ	DNA	4913225	741896975	151	151	151
2022-05-26	F	FASTQ	DNA	5679211	857560861	151	151	151
	R	FASTQ	DNA	5679211	857560861	151	151	151
2022-05-29	F	FASTQ	DNA	4345987	656244037	151	151	151
	R	FASTQ	DNA	4345987	656244037	151	151	151
2022-05-31	F	FASTQ	DNA	5167670	780318170	151	151	151
	R	FASTQ	DNA	5167670	780318170	151	151	151
2022-04-04	F	FASTQ	DNA	15572	2351372	151	151	151	Operational blank_1
	R	FASTQ	DNA	15572	2351372	151	151	151
2022-04-06	F	FASTQ	DNA	22954	3466054	151	151	151	Operational blank_2
	R	FASTQ	DNA	22954	3466054	151	151	151
2022-04-12	F	FASTQ	DNA	18265	2758015	151	151	151	Operational blank_3
	R	FASTQ	DNA	18265	2758015	151	151	151
2022-04-17	F	FASTQ	DNA	1	151	151	151	151	Operational blank_4
	R	FASTQ	DNA	1	151	151	151	151
2022-05-16	R	FASTQ	DNA	95	14345	151	151	151	Operational blank_5
2022-05-18	R	FASTQ	DNA	85	12835	151	151	151	Operational blank_6
2022-05-22	R	FASTQ	DNA	278	41978	151	151	151	Operational blank_7
