## Supporting Table 2. for "Dust storm-driven dispersal of potential pathogens and antibiotic resistance genes in the Eastern Mediterranean"

### Sheet: Supporting Table 2
Date	F/R	format	type	num_seqs	sum_len	min_len	avg_len	max_len
2022-03-29	F	FASTQ	DNA	3045126	448255937	35	147.2	151
	R	FASTQ	DNA	3045126	445723675	35	146.4	151
2022-04-02	F	FASTQ	DNA	4386493	646871913	35	147.5	151
	R	FASTQ	DNA	4386493	641597812	35	146.3	151
2022-04-03	F	FASTQ	DNA	3849662	564834639	35	146.7	151
	R	FASTQ	DNA	3849662	566550973	35	147.2	151
2022-04-04	F	FASTQ	DNA	3073362	447479195	35	145.6	151
	R	FASTQ	DNA	3073362	453174130	35	147.5	151
2022-04-05	F	FASTQ	DNA	3343975	492029139	35	147.1	151
	R	FASTQ	DNA	3343975	490370380	35	146.6	151
2022-04-06	F	FASTQ	DNA	6940571	1033020502	35	148.8	151
	R	FASTQ	DNA	6940571	1018813273	35	146.8	151
2022-04-07	F	FASTQ	DNA	8532702	1271515272	35	149	151
	R	FASTQ	DNA	8532702	1243963480	35	145.8	151
2022-04-08	F	FASTQ	DNA	3405874	501878302	35	147.4	151
	R	FASTQ	DNA	3405874	498818635	35	146.5	151
2022-04-09	F	FASTQ	DNA	3679773	543501226	35	147.7	151
	R	FASTQ	DNA	3679773	536526811	35	145.8	151
2022-04-10	F	FASTQ	DNA	3266675	476424630	35	145.8	151
	R	FASTQ	DNA	3266675	484191080	35	148.2	151
2022-04-11	F	FASTQ	DNA	4332272	638295474	35	147.3	151
	R	FASTQ	DNA	4332272	636130717	35	146.8	151
2022-04-12	F	FASTQ	DNA	4026803	594155268	35	147.6	151
	R	FASTQ	DNA	4026803	591264538	35	146.8	151
2022-04-13	F	FASTQ	DNA	3576131	526413922	35	147.2	151
	R	FASTQ	DNA	3576131	524300477	35	146.6	151
2022-04-14	F	FASTQ	DNA	3800162	560477043	35	147.5	151
	R	FASTQ	DNA	3800162	558408180	35	146.9	151
2022-04-17	F	FASTQ	DNA	3599812	527114406	35	146.4	151
	R	FASTQ	DNA	3599812	529151751	35	147	151
2022-04-18	F	FASTQ	DNA	4045832	589651237	35	145.7	151
	R	FASTQ	DNA	4045832	596163069	35	147.4	151
2022-04-19	F	FASTQ	DNA	3446033	506947705	35	147.1	151
	R	FASTQ	DNA	3446033	503519297	35	146.1	151
2022-04-20	F	FASTQ	DNA	4157841	611846487	35	147.2	151
	R	FASTQ	DNA	4157841	608935993	35	146.5	151
2022-04-21	F	FASTQ	DNA	4356687	635371037	35	145.8	151
	R	FASTQ	DNA	4356687	642744079	35	147.5	151
2022-04-24	F	FASTQ	DNA	3990146	588669332	35	147.5	151
	R	FASTQ	DNA	3990146	589160185	35	147.7	151
2022-04-25	F	FASTQ	DNA	3589240	529033739	35	147.4	151
	R	FASTQ	DNA	3589240	530402472	35	147.8	151
2022-04-26	F	FASTQ	DNA	7010946	1033410000	35	147.4	151
	R	FASTQ	DNA	7010946	1033374955	35	147.4	151
2022-04-27	F	FASTQ	DNA	10933833	1607972891	35	147.1	151
	R	FASTQ	DNA	10933833	1589160354	35	145.3	151
2022-04-28	F	FASTQ	DNA	3699684	542840568	35	146.7	151
	R	FASTQ	DNA	3699684	540079388	35	146	151
2022-04-29	F	FASTQ	DNA	3390915	498248746	35	146.9	151
	R	FASTQ	DNA	3390915	502772085	35	148.3	151
2022-04-30	F	FASTQ	DNA	3812832	560506008	35	147	151
	R	FASTQ	DNA	3812832	560848317	35	147.1	151
2022-05-01	F	FASTQ	DNA	3714012	547469896	35	147.4	151
	R	FASTQ	DNA	3714012	546777639	35	147.2	151
2022-05-02	F	FASTQ	DNA	4865571	717323258	35	147.4	151
	R	FASTQ	DNA	4865571	712478938	35	146.4	151
2022-05-03	F	FASTQ	DNA	3599387	530674512	35	147.4	151
	R	FASTQ	DNA	3599387	532302670	35	147.9	151
2022-05-04	F	FASTQ	DNA	3857621	569122926	35	147.5	151
	R	FASTQ	DNA	3857621	566866890	35	146.9	151
2022-05-05	F	FASTQ	DNA	3872122	569755170	35	147.1	151
	R	FASTQ	DNA	3872122	569678805	35	147.1	151
2022-05-08	F	FASTQ	DNA	4522045	665762075	35	147.2	151
	R	FASTQ	DNA	4522045	660506941	35	146.1	151
2022-05-09	F	FASTQ	DNA	3991428	585291019	35	146.6	151
	R	FASTQ	DNA	3991428	590722779	35	148	151
2022-05-12	F	FASTQ	DNA	3242521	478002444	35	147.4	151
	R	FASTQ	DNA	3242521	473672218	35	146.1	151
2022-05-16	F	FASTQ	DNA	4170452	616047804	35	147.7	151
	R	FASTQ	DNA	4170452	613504630	35	147.1	151
2022-05-17	F	FASTQ	DNA	4890260	721005537	35	147.4	151
	R	FASTQ	DNA	4890260	720812821	35	147.4	151
2022-05-18	F	FASTQ	DNA	3468572	511961129	35	147.6	151
	R	FASTQ	DNA	3468572	510581126	35	147.2	151
2022-05-19	F	FASTQ	DNA	4098629	604948289	35	147.6	151
	R	FASTQ	DNA	4098629	604558331	35	147.5	151
2022-05-22	F	FASTQ	DNA	4530038	668065347	35	147.5	151
	R	FASTQ	DNA	4530038	664990516	35	146.8	151
2022-05-23	F	FASTQ	DNA	3960734	582967369	35	147.2	151
	R	FASTQ	DNA	3960734	581954418	35	146.9	151
2022-05-24	F	FASTQ	DNA	3741702	552304932	35	147.6	151
	R	FASTQ	DNA	3741702	551997621	35	147.5	151
2022-05-25	F	FASTQ	DNA	4325906	636979690	35	147.2	151
	R	FASTQ	DNA	4325906	638218219	35	147.5	151
2022-05-26	F	FASTQ	DNA	4802386	708941531	35	147.6	151
	R	FASTQ	DNA	4802386	709592817	35	147.8	151
2022-05-29	F	FASTQ	DNA	3644182	536773655	35	147.3	151
	R	FASTQ	DNA	3644182	538461936	35	147.8	151
2022-05-31	F	FASTQ	DNA	4500215	663520152	35	147.4	151
	R	FASTQ	DNA	4500215	661149991	35	146.9	151
2022-04-04	F	FASTQ	DNA	6778	991974	35	146.4	151	Operational blank_1
	R	FASTQ	DNA	6778	996442	35	147	151
2022-04-06	F	FASTQ	DNA	15529	2283563	35	147.1	151	Operational blank_2
	R	FASTQ	DNA	15529	2261824	35	145.7	151
2022-04-12	F	FASTQ	DNA	7951	1166376	35	146.7	151	Operational blank_3
	R	FASTQ	DNA	7951	1171347	35	147.3	151
