## Supporting Table 3. for "Dust storm-driven dispersal of potential pathogens and antibiotic resistance genes in the Eastern Mediterranean"

### Sheet: Supporting Table 3
Date	t	Air mass	daily mean PM10 (μg m-3)	daily max. PM10 (μg m-3)	daily min. PM10 (μg m-3)	daily mean temperature (°C)	daily max. temperature (°C)	daily min. temperature (°C)	daily mean relative humidity (%)	daily max. relative humidity (%)	daily min. relative humidity (%)
2022-03-29	1	East	77.0212	161	18	20.6115	29.4	13.1	31.9132	63	13
2022-04-02	5	Southwest	57.3229	85	32	21.9389	28.2	16.1	46.9306	73	22
2022-04-03	6	Southwest	71.2917	109	39	20.1698	27.3	15.4	51.7222	68	20
2022-04-04	7	Southwest	153.785	244	64	20.0771	26.3	13.6	57.4479	74	37
2022-04-05	8	Southwest	137.303	190	96	26.1337	35	17.1	32.0417	73	13
2022-04-06	9	Southwest	153.318	326	81	23.4259	32.9	17.1	47.049	92	11
2022-04-07	10	Southwest	128.375	154	101	21.9	28.1	15.9	61.4062	95	21
2022-04-08	11	Southwest	142.604	264	33	21.8851	28.7	15.6	59.5243	89	17
2022-04-09	12	Norhtwest	32.7292	49	12	17.6906	21.2	14.6	78.0556	91	62
2022-04-10	13	Southwest	44.2396	192	15	18.1816	26.3	13.1	78.9896	95	35
2022-04-11	14	Southwest	24.9062	40	7	17.8424	22.3	14.6	75.5938	96	42
2022-04-12	15	Norhtwest	23.375	39	8	16.7444	19.2	14.5	57.25	70	43
2022-04-13	16	Norhtwest	21.0976	42	6	16.5198	20.7	12.5	60.7639	77	45
2022-04-14	17	Norhtwest	34	48	4	16.5736	21.8	10.4	56.3924	80	28
2022-04-17	20	Southwest	48.875	83	27	27.117	37.4	16.2	29.5486	71	9
2022-04-18	21	Southwest	135.031	271	51	26.3503	33.9	18.5	41.5174	92	10
2022-04-19	22	Southwest	63.5208	118	33	19.1427	22.4	17	77.4757	93	52
2022-04-20	23	Norhtwest	29.1915	62	5	17.6313	21	14.8	70.4236	88	51
2022-04-21	24	Norhtwest	18.9583	40	4	17.1712	21.4	13.4	68.1458	85	51
2022-04-24	27	East	42.0521	87	18	20.0656	24	17.7	78.0451	89	60
2022-04-25	28	East	276.948	934	25	21.6156	26.7	17.2	72.3924	90	51
2022-04-26	29	East	185.635	594	30	21.051	26.7	16.7	70.6632	97	32
2022-04-27	30	Southwest	43.0698	81	11	20.0819	25.4	15.5	74.5694	97	30
2022-04-28	31	Southwest	39.0833	55	23	19.5455	23.5	15.3	73.0208	92	48
2022-04-29	32	East	152.333	385	40	23.0441	31.6	13.7	54.5556	89	24
2022-04-30	33	Southwest	166.26	335	41	24.2906	32.2	18.6	52.625	88	14
2022-05-01	34	Southwest	45	62	23	19.9865	22.5	18.1	78.4688	91	64
2022-05-02	35	Southwest	36.7083	62	17	21.5184	27.2	17.1	61.6111	85	31
2022-05-03	36	Southwest	150.712	562	40	26.6486	35.8	19.9	35.4514	80	11
2022-05-04	37	Southwest	50.4792	82	18	19.9833	22.3	18	77.1146	87	65
2022-05-05	38	Southwest	25.2292	45	7	18.659	21.3	15.8	68.8715	84	54
2022-05-08	41	Southwest	18.8125	37	2	19.774	25.1	13.8	56.434	86	26
2022-05-09	42	Southwest	36.0208	71	13	22.9462	31.2	15.2	43.9514	79	13
2022-05-12	45	Southwest	33.0625	68	12	20.2781	24.4	16.1	68.0972	91	40
2022-05-16	49	Southwest	30.75	84	5	20.0306	24.6	15.3	73.4824	88	47
2022-05-17	50	Norhtwest	29.4479	55	4	21.3583	25.7	17.1	75.6528	92	52
2022-05-18	51	Norhtwest	40.1042	114	19	21.1354	25.6	15.9	74.6562	95	52
2022-05-19	52	Southwest	49.1042	117	10	21.9795	27.3	17	68.8229	89	44
2022-05-22	55	Southwest	30.4271	63	8	22.0806	24.9	19.1	60.6597	89	29
2022-05-23	56	Norhtwest	33.2917	53	8	21.1875	24.5	18.1	71.7951	87	55
2022-05-24	57	Norhtwest	31.0521	53	8	22.0014	26.5	17.1	66.2326	90	46
2022-05-25	58	Norhtwest	35.3333	68	10	22.1406	26	17.2	75.2257	92	55
2022-05-26	59	Southwest	40.2336	92	5	23.4215	27.7	18.5	70.4132	93	47
2022-05-29	62	East	34.0042	59	8	24.4331	29.3	19.4	76.2958	98	46
2022-05-31	64	Southwest	42.576	67	14	24.426	28.5	20.2	67.3056	90	40
