## Supporting Table 12. for "Dust storm-driven dispersal of potential pathogens and antibiotic resistance genes in the Eastern Mediterranean"

### Sheet: Supporting Table 12
	In this study, we utilized publicly available databases containing information on known pathogenic microorganisms. The databases accessed include:
	URL	Database
1	http://www.phytopathdb.org	PhytoPath: PhytoPath was a bioinformatics resource that integrated genome-scale data from important plant pathogen species with literature-curated information about the phenotypes of host infection. Partner of EMBL-EBI, Rothamsted Research, Ensembl Genomes and PHI-base.
2	https://www.ncbi.nlm.nih.gov/pathogens/	NCBI Pathogen Detection: NCBI Pathogen Detection project is a centralized system that integrates sequence data for bacterial pathogens.
3	http://data.mypathogen.org/pgdb/	Microbial genome database: Chinese Center for Disease Control and Prevention. Microbial genome database aims to establish a professional database in the field of pathogenic microorganisms, provide genome data retrieval, download and information sharing services, provide users with comprehensive and publicly available genome and metagenome data, and realize online dynamic visualization display of …
4	http://www.phi-base.org/	PHI-base: Pathogen Host Interactions. The mission of PHI-base is to provide expertly curated molecular and biological information on genes proven to affect the outcome of pathogen-host interactions. Information is also given on the target sites of some anti-infective chemistries.
5	https://www.agriculture.gov.au/biosecurity-trade/pests-diseases-weeds/animal/notifiable#background	Australian Goverment, Deparment of Agriculture, Fisheries and Forestry: National list of notifiable diseases of terrestrial animals at April 2019. The national list of notifiable animal diseases was agreed by the Animal Health Committee based on the list of Diseases Notifiable to the OIE (World Organisation for Animal Health). Endemic diseases are included for surveillance purposes to detect unus…
6	https://www.aphis.usda.gov/aphis/ourfocus/animalhealth/animal-and-animal-product-import-information/organisms-vectors/livestock-poultry-pathogens	U.S. Department of Agriculture: VS-Regulated Livestock and Poultry Pathogens (Partial List).
7	We also conducted a manual literature search to assess the potential pathogenicity of certain taxa. If a microorganism was found to be associated with pathogenicity in the literature, it was included in our list of pathogens. This additional step allowed us to incorporate relevant information on pathogenic microorganisms that may not be captured in the publicly available databases used in our stu…
	Species
1	Agrobacterium vitis
2	Burkholderia glumae
3	Erwinia amylovora
4	Pantoea stewartii
5	Pectobacterium carotovorum
6	Pseudomonas syringae
7	Ralstonia solanacearum
8	Xanthomonas axonopodis
9	Xanthomonas campestris
10	Xanthomonas oryzae
11	Alternaria alternata
12	Ascochyta rabiei
13	Ashbya gossypii
14	Aspergillus ruber
15	Bipolaris maydis
16	Bipolaris oryzae
17	Bipolaris sorokiniana
18	Bipolaris victoriae
19	Bipolaris zeicola
20	Blumeria graminis
21	Botrytis cinerea
22	Ceraceosorus bombacis
23	Cercospora fijiensis
24	Choanephora cucurbitarum
25	Claviceps purpurea
26	Colletotrichum fioriniae
27	Colletotrichum graminicola
28	Colletotrichum higginsianum
29	Colletotrichum incanum
30	Colletotrichum nymphaeae
31	Colletotrichum orbiculare
32	Colletotrichum salicis
33	Colletotrichum simmondsii
34	Colletotrichum sublineola
35	Diaporthe helianthi
36	Dothistroma septosporum
37	Erysiphe necator
38	Eutypa lata
39	Fusarium culmorum
40	Fusarium fujikuroi
41	Fusarium graminearum
42	Fusarium langsethiae
43	Fusarium oxysporum
44	Fusarium poae
45	Fusarium pseudograminearum
46	Fusarium solani
47	Fusarium verticillioides
48	Gaeumannomyces graminis
49	Geotrichum candidum
50	Gloeophyllum trabeum
51	Grosmannia clavigera
52	Heterobasidion irregulare
53	Leptosphaeria maculans
54	Macrophomina phaseolina
55	Magnaporthe oryzae
56	Magnaporthe poae
57	Marssonina brunnea
58	Melampsora larici-populina
59	Microbotryum violaceum
60	Microdochium bolleyi
61	Mixia osmundae
62	Moniliophthora perniciosa
63	Moniliophthora roreri
64	Mycosphaerella eumusae
65	Neofusicoccum parvum
66	Neonectria ditissima
67	Penicillium digitatum
68	Phaeosphaeria nodorum
69	Phanerochaete carnosa
70	Pseudocercospora fijiensis
71	Pseudocercospora musae
72	Puccinia graminis
73	Puccinia sorghi
74	Puccinia striiformis
75	Puccinia triticina
76	Pyrenophora teres
77	Pyrenophora tritici-repentis
78	Rhizoctonia solani
79	Rosellinia necatrix
80	Sclerotinia borealis
81	Sclerotinia sclerotiorum
82	Setosphaeria turcica
83	Sphaerulina musiva
84	Sporisorium reilianum
85	Sporisorium scitamineum
86	Stemphylium lycopersici
87	Stereum hirsutum
88	Thielaviopsis punctulata
89	Togninia minima
90	Trametes cinnabarina
91	Trichoderma virens
92	Ustilaginoidea virens
93	Ustilago hordei
94	Ustilago maydis
95	Verticillium alfalfae
96	Verticillium dahliae
97	Verticillium longisporum
98	Zymoseptoria brevis
99	Zymoseptoria tritici
100	Salmonella enterica
101	Escherichia coli
102	Shigella
103	Staphylococcus aureus
104	Campylobacter jejuni
105	Klebsiella pneumoniae
106	Listeria monocytogenes
107	Streptococcus pneumoniae
108	Enterococcus faecium
109	Neisseria
110	Pseudomonas aeruginosa
111	Clostridioides difficile
112	Acinetobacter baumannii
113	Vibrio parahaemolyticus
114	Enterococcus faecalis
115	Mycobacterium tuberculosis
116	Vibrio cholerae
117	Neisseria meningitidis
118	Legionella pneumophila
119	Bacillus cereus group
120	Staphylococcus pseudintermedius
121	Candida auris
122	Streptococcus pyogenes
123	Streptococcus suis
124	Klebsiella oxytoca
125	Burkholderia cepacia complex
126	Serratia marcescens
127	Citrobacter freundii
128	Stenotrophomonas maltophilia
129	Streptococcus agalactiae
130	Yersinia enterocolitica
131	Providencia alcalifaciens
132	Mannheimia haemolytica
133	Clostridium perfringens
134	Clostridium botulinum
135	Cronobacter
136	Listeria innocua
137	Vibrio vulnificus
138	Pasteurella multocida
139	Streptococcus equi
140	Elizabethkingia anophelis
141	Pseudomonas putida
142	Corynebacterium striatum
143	Morganella morganii
144	Aeromonas veronii
145	Aeromonas hydrophila
146	Aeromonas salmonicida
147	Vibrio fluvialis
148	Flavobacterium psychrophilum
149	Vibrio harveyi
150	Yersinia ruckeri
151	Shewanella algae
152	Vibrio metschnikovii
153	Photobacterium damselae
154	Streptococcus iniae
155	Kluyvera intermedia
156	Neisseria lactamica
157	Pluralibacter gergoviae
158	Edwardsiella piscicida
159	Edwardsiella tarda
160	Edwardsiella ictaluri
161	Aeromonas sobria
162	Neisseria polysaccharea
163	Anaplasma phagocytophilum
164	Bacillus anthracis
165	Burkholderia mallei
166	Burkholderia pseudomallei
167	Coxiella burnetii
168	Francisella tularensis
169	Mycobacterium bovis
170	Rickettsia
171	Yersinia pestis
172	Acinetobacter lwoffi
173	Actinomadura madurae
174	Actinomadura pelletieri
175	Actinomyces bovis
176	Actinomyces gerencseriae
177	Actinomyces israelii
178	Actinomyces naeslundii
179	Aeromonas punctata
180	Afipia sp. GAS231
181	Aggregatibacter actinomycetemcomitans
182	Arachnia propionica
183	Arcanobacterium equi
184	Arcanobacterium haemolyticum
185	Bacillus cereus
186	Bacteroides fragilis
187	Bartonella bacilliformis
188	Bartonella clarridgeiae
189	Bartonella doshiae
190	Bartonella elizabethae
191	Bartonella grahamii
192	Bartonella henselae
193	Bartonella koehlerae
194	Bartonella quintana
195	Bartonella tribocorum
196	Bartonella vinsonii
197	Bordetella bronchiseptica
198	Bordetella parapertussis
199	Bordetella pertussis
200	Borreliella burgdorferi
201	Borrelia duttonii
202	Borrelia recurrentis
203	Borrelia vincenti
204	Brachyspira
205	Calymmatobacterium granulomatis
206	Campylobacter coli
207	Campylobacter fetus
208	Campylobacter sputorum
209	Chlamydophila pneumoniae
210	Chlamydophila psittaci
211	Chlamydia trachomatis
212	Clostridium equi
213	Clostridium haemolyticum
214	Clostridium novyi
215	Clostridium tetani
216	Corynebacterium bovis
217	Corynebacterium diphtheriae
218	Corynebacterium minutissimum
219	Corynebacterium pseudotuberculosis
220	Corynebacterium ulcerans
221	Dermatophilus congolensis
222	Ehrlichia Chaffeensis
223	Eikenella corrodens
224	Enterobacter aerogenes
225	Enterobacter cloacae
226	Erlichia sennetsu
227	Erysipelothrix rhusiopathiae
228	Erysipelothrix larvae strain LV19
229	Elizabethkingia meningoseptica
230	Fluoribacter bozemanae
231	Fusobacterium necrophorum
232	Gardnerella vaginalis
233	Haemophilus ducreyi
234	Haemophilus influenzae
235	Hathewaya histolytica
236	Helicobacter pylori
237	Kingella kingae
238	Klebsiella pnenmoniae
239	Leptospira interrogans
240	Listeria ivanovii
241	Mima polymorpha
242	Mycobacterium africanum
243	Mycobacterium asiaticum
244	Mycobacterium avium
245	Mycobacterium chelonae
246	Mycobacterium fortuitum
247	Other Mycobacterium species
248	Mycobacterium kansasii
249	Mycobacterium leprae
250	Mycobacterium malmoenes
251	Mycobacterium microti
252	Mycobacterium scrofulaceum
253	Mycobacterium simiae
254	Mycobacterium szulgai
255	Mycobacterium ulcerans
256	Mycobacterium xenopi
257	Mycoplasma pneumoniae
258	Neisseria gonorrhoeae
259	Nocardia asteroides
260	Nocardia brasiliensis
261	Nocardia carnea
262	Nocardia farcinica
263	Nocardia nova
264	Nocardia otitidiscaviarum
265	Nocardia transvalensis
266	Paeniclostridium sordellii
267	Rodentibacter pneumotropicus
268	Pathogenic Escherichia coli
269	Peptostreptococcus anaerobius
270	Plesiomonas shigelloides
271	Proteus mirabilis
272	Proteus penneri
273	Proteus vulgaris
274	Providencia rettgeri
275	Pseudonocardia autotrophica
276	Rhodococcus equi
277	Serratia liquefaciens
278	Staphylococcus epidermidis
279	Streptobacillus moniliformis
280	Treponema carateum
281	Treponema pallidum
282	Treponema pertenue
283	Treponema vincentii
284	Trueperella pyogenes
285	Ureaplasma urealyticum
286	Yersinia pseudotuberculosis
287	Mycoplasma genitalium
288	Proteus
289	Blastomyces dermatitidis
290	Coccidiodes immitis
291	Coccidioides posadasii
292	Histoplasma capsulatum
293	Paracoccidioides brasiliensis
294	Acremonium chrysogenum ATCC 11550
295	Alternaria infectoria
296	Arthrographis kalrae
297	Aspergillus flavus
298	Aspergillus fumigatus
299	Aspergillus nidulans
300	Aspergillus terreus
301	Aureobasidium
302	Basidiobolus
303	Basidiobolus haptosporus
304	Beauveria bassiana
305	Bipolaris hawaiiensis
306	Bipolaris papendorfii
307	Bipolaris spicifera
308	Blakeslea sinensis
309	Candida albicans
310	Candida dubliniensis
311	Candida glabrata
312	Candida guilliermondii
313	Candida haemulonis
314	Candida krusei
315	Candida parapsilosis
316	Candida tropicalis
317	Capronia
318	Cephalosporium
319	Chaetomium
320	Chrysosporium
321	Circinella umbellata
322	Cladophialophora bantiana
323	Cladophialophora carrionii
324	Cladosporium
325	Clavispora lusitaniae
326	Conidiobolus coronatus
327	Conidiobolus incongruus
328	Coniosporium perforans
329	Corynespora cassiicola
330	Cryptococcus gattii
331	Cryptococcus neoformans
332	Cryptococcus
333	Cunninghamella bertholletiae
334	Cunninghamella
335	Curvularia
336	Cylindrocarpon
337	Didymella sancta
338	Diplodia gossypina
339	Emmonsia
340	Epidermophyton floccosum
341	Eurotium chevalieri
342	Exophiala dermatitidis
343	Exophiala jeanselmei
344	Exophiala spinifera
345	Exophiala
346	Exserohilum mcginnisii
347	Exserohilum rostratum
348	Fonsecaea monophora
349	Fonsecaea pedrosoi
350	Geotrichum
351	Graphium
352	Hortaea werneckii
353	Lichtheimia corymbifera
354	Lichtheimia ramosa
355	Madurella grisea
356	Madurella mycetomatis
357	Malassezia furfur
358	Malassezia globosa
359	Malassezia obtusa
360	Malassezia pachydermatis
361	Malassezia restricta
362	Malassezia slooffiae
363	Malassezia sympodialis
364	Microsporum audouinii
365	Microsporum cookei
366	Microsporum distortum
367	Microsporum ferrugineum
368	Microsporum fulvum
369	Microsporum gallinae
370	Microsporum gypseum
371	Microsporum lanosum
372	Microsporum nanum
373	Monascus purpureus
374	Mortierella
375	Mucor circinelloides f.lusitanicus
376	Mucor hiemalis
377	Rhizomucor variabilis
378	Mucor irregularis
379	Mucor racemosus
380	Mucor varians
381	Mucor
382	Neosartorya fischeri
383	Neotestudina rosatii
384	Nigrospora sphaerica
385	Ochroconis musae
386	Ochroconis tshawytschae
387	Oedocephalum
388	Ogataea polymorpha
389	Ophiostoma piceae
390	Purpureocillium lilacinus
391	Paecilomyces variotii
392	Penicillium capsulatum
393	Phaeoacremonium parasiticum
394	Phaeoannellomyces elegans
395	Phanerochaete chrysosporium
396	Phialemonium curvatum
397	Phialophora americana
398	Phialophora europaea
399	Phialophora parasitica
400	Phialophora richardsiae
401	Phialophora verrucosa
402	Phycomyces blakesleeanus
403	Piedraia hortae
404	Pneumocystis jirovecii
405	Prototheca wickerhamii
406	Prototheca zopfii
407	Pseudallescheria boydii
408	Rhinocladiella aquaspersa
409	Rhinocladiella atrovirens
410	Rhinocladiella basitona
411	Rhizomucor pusillus
412	Rhizopus azygosporus
413	Rhizopus microsporus
414	Rhizopus microsporus var rhizopodiformis
415	Rhizopus stolonifer
416	Rhizopus oryzae
417	Rhodotorula glutinis
418	Rhodotorula minuta
419	Rhodotorula mucilaginosa
420	Saccharomyces cerevisiae
421	Scedosporium apiospermum
422	Schizophyllum commune
423	Scopulariopsis brevicaulis
424	Scopulariopsis brumptii
425	Scytalidium dimidiatum
426	Setosphaeria rostrata
427	Sporothrix brasiliensis
428	Sporothrix globosa
429	Sporothrix luriei
430	Sporothrix schenckii
431	Stachybotrys microspora
432	Streptomyces somaliensis
433	Syncephalastrum racemosum
434	Talaromyces marneffei
435	Trichoderma harzianum
436	Trichoderma viride
437	Trichophyton raubitschekii
438	Trichophyton ajelloi
439	Trichophyton concentricum
440	Trichophyton interdigitale
441	Trichophyton mentagrophytes
442	Trichophyton rosaceum
443	Trichophyton rubrum
444	Trichophyton schoenleinii
445	Trichophyton simii
446	Trichophyton tonsurans
447	Trichophyton verrucosum
448	Trichophyton violaceum
449	Trichosporon asahii
450	Trichosporon ovoides
451	Trichosporon
452	Trichothecium
453	Tritirachium oryzae
454	Ulocladium
455	Umbelopsis dimorpha
456	Veronaea botryosa
457	Verruconis gallopava
458	Zygorhynchus moelleri
459	Phialophora
460	Coccidioides
461	dimorphic fungi
462	Alastrim virus
463	Crimean-Congo hemorrhagic fever virus
464	Eastern equine encephalitis virus
465	Ebola virus
466	Flexal virus
467	Guanarito virus
468	Hanzalova virus
469	Hendra virus
470	Herpesvirus simiae
471	Hypr virus
472	Junin virus
473	Kumlinge virus,
474	KyasanurForest disease virus
475	Lassa virus
476	Louping ill virus
477	Machupo virus
478	Marburg virus
479	Monkeypox virus
480	Mopeia virus
481	Nipah virus
482	Omsk hemorrhagic fever virus
483	Sabia virus
484	St.Louis encephalitis virus
485	Tacaribe virus
486	Tick-borne encephalitis virus
487	Variola virus
488	Venezuelan equine encephalitis virus
489	Western equine encephalomyelitis virus
490	Yellow fever virus
491	Bunyamwera virus
492	California encephalitis virus
493	Chikungunya virus
494	Dhori virus
495	Everglades virus
496	Foot-and-mouth disease virus
497	Garba virus
498	Germiston virus
499	Getah virus
500	Gordil virus
501	Hantaviruses cause hemorrhagic fever with renal syndrome
502	Hantaviruses cause pulmonary syndrome
503	Heartland virus
504	Herpesvirus saimiri
505	Human immunodeficiency virus
506	Inhangapi virus
507	Inini virus
508	Issyk-Kul virus
509	Itaituba virus
510	Japanese encephalitis virus
511	Khasan virus
512	Kyzylagach virus
513	Lymphocytic choriomeningitis virus
514	Mayaro virus
515	Middle East Respiratory Syndrome coronavirus
516	Middelburg virus
517	Mucambo virus
518	Murrayvalley encephalitis virus
519	Nairobi sheep disease virus
520	Ndumu virus
521	Negishi virus
522	Newcastle disease virus
523	Oropouche virus
524	Paramushir virus
525	Poliovirus
526	Powassan virus
527	Rabies virus
528	Razdan virus
529	Rift valley fever virus
530	Rochambeau virus
531	Rocio virus
532	Sagiyama virus
533	Severe acute respiratory syndrome coronavirus
534	Sepik virus
535	Severe Fever with Thrombocytopenia Syndrome Virus
536	Simian immunodeficiency virus
537	Tamdy virus
538	West Nile virus
539	Zoonotic influenza virus with high pathogenicity to human
540	Acute hemorrhagic conjunctivitis virus
541	Adenovirus
542	Adeno-associated virus
543	Alphaviruses,other known
544	Astrovirus
545	Barmah forest virus
546	Bebaru virus
547	Bocavirus
548	Buffalo pox virus
549	Camel pox virus
550	Cardiovirus
551	Coltivirus
552	Coronavirus
553	Cowpox virus
554	Coxsakie virus
555	Cytomegalovirus
556	Dengue virus
557	ECHO virus
558	Enterovirus
559	Enterovirus A71
560	Epstein-Barr virus
561	Flanders virus
562	Flaviviruses
563	Guaratuba virus
564	HartPark virus
565	Hazara virus
566	Hepatitis A virus
567	Hepatitis B virus
568	Hepatitis C virus
569	Hepatitis D virus
570	Hepatitis E virus
571	Herpes simplex virus
572	Human Cosavirus
573	Human herpes virus-6
574	Human herpes virus-7
575	Human herpes virus-8
576	Human T- lymphotropic virus
577	Influenza virus
578	Kobuvirus
579	Kunjin virus
580	La Crosse virus
581	Langat virus
582	Lentivirus
583	Measles virus
584	Metapneumovirus
585	Milker's nodule virus
586	Molluscum contagiosum virus
587	Mumps virus
588	Norovirus
589	O'nyong-nyong virus
590	Oncogenic RNA virus B
591	Oncogenic RNA virus C
592	Orf virus
593	Papillomavirus
594	Parainfluenza virus
595	Paravaccinia virus
596	Parechovirus
597	Parvovirus B19
598	Polyoma virus
599	Rabbitpox virus
600	Respiratory syncytial virus
601	Rhinovirus
602	Ross river virus
603	Rotavirus
604	Rubella virus
605	Sammarez Reef virus
606	Sandfly fever virus
607	Sapovirus
608	Semliki forest virus
609	Sendai virus
610	Simian virus 40
611	Sindbis virus
612	Tahyna virus
613	Tanapox virus
614	Tensaw virus
615	Turlock virus
616	Vaccinia virus
617	Varicella-Zoster virus
618	Vesicular stomatitis virus
619	Zika Virus
620	Zoonotic influenza virus with low pathogenicity to human
621	Guinea pig herpes virus
622	Hamster leukemia virus
623	Herpesvirus saimiri, Genus Rhadinovirus
624	Mouse leukemia virus
625	Mouse mammary tumor virus
626	Rat leukemia virus
627	Acinetobacter nosocomialis
628	Actinobacillus pleuropneumoniae
629	Agrobacterium tumefaciens
630	Alternaria brassicicola
631	Alternaria citri
632	Alternaria longipes
633	Alternaria solani
634	Arthrobotrys oligospora
635	Avibacterium paragallinarum
636	Borrelia burgdorferi
637	Borrelia hermsii
638	Botrytis elliptica
639	Bremia lactucae
640	Brucella abortus
641	Brucella melitensis
642	Brucella suis
643	Burkholderia cenocepacia
644	Burkholderia cepacia
645	Burkholderia contaminans
646	Burkholderia thailandensis
647	Ceratocystis fimbriata
648	Ceratocystis harringtonii
649	Cercospora apii
650	Cercospora beticola
651	Cercospora kikuchii
652	Cercospora nicotianae
653	Cercospora zeae-maydis
654	Chlamydia muridarum
655	Chlamydia pneumoniae
656	Citrobacter rodentium
657	Clavibacter michiganensis
658	Coccidioides immitis
659	Colletotrichum acutatum
660	Colletotrichum coccodes
661	Colletotrichum gloeosporioides
662	Colletotrichum lagenaria
663	Colletotrichum lentis
664	Colletotrichum lindemuthianum
665	Colletotrichum trifolii
666	Cronobacter turicensis
667	Cronobacter universalis
668	Cryphonectria parasitica
669	Curvularia lunata
670	Cystobacter fuscus
671	Dickeya dadantii
672	Dickeya solani
673	Epichloe festucae
674	Fusarium asiaticum
675	Fusarium sambucinum
676	Fusarium sporotrichioides
677	Fusarium virguliforme
678	Glaesserella parasuis
679	Gloeocercospora sorghi
680	Heterobasidion annosum
681	Hyaloperonospora arabidopsidis
682	Lactococcus lactis
683	Lecanicillium fungicola
684	Leishmania infantum
685	Leishmania major
686	Leishmania mexicana
687	Lonsdalea quercina
688	Melampsora lini
689	Metarhizium acridum
690	Metarhizium anisopliae
691	Metarhizium robertsii
692	Monilinia fructicola
693	Muricauda olearia
694	Mycobacterium abscessus
695	Mycobacterium marinum
696	Mycobacterium smegmatis
697	Mycoplasma agalactiae
698	Mycoplasma gallisepticum
699	Nectria haematococca
700	Paenibacillus larvae
701	Pantoea ananatis
702	Parastagonospora nodorum
703	Passalora fulva
704	Pectobacterium atrosepticum
705	Pectobacterium wasabiae
706	Penicillium expansum
707	Photorhabdus luminescens
708	Phytophthora cactorum
709	Phytophthora capsici
710	Phytophthora infestans
711	Phytophthora parasitica
712	Phytophthora sojae
713	Plasmodium berghei
714	Plasmodium falciparum
715	Porphyromonas gingivalis
716	Pseudocercospora fuligena
717	Pseudomonas cichorii
718	Pseudomonas fluorescens
719	Pseudomonas fuscovaginae
720	Pseudomonas savastanoi
721	Pseudomonas tolaasii
722	Pseudopyrenochaeta lycopersici
723	Pyrenopeziza brassicae
724	Pythium aphanidermatum
725	Ralstonia pickettii
726	Rhynchosporium commune
727	Riemerella anatipestifer
728	Septoria lycopersici
729	Shigella flexneri
730	Staphylococcus lugdunensis
731	Staphylococcus saprophyticus
732	Streptococcus parauberis
733	Streptococcus uberis
734	Streptomyces scabiei
735	Streptomyces turgidiscabies
736	Toxoplasma gondii
737	Treponema denticola
738	Trypanosoma brucei
739	Trypanosoma cruzi
740	Venturia inaequalis
741	Vibrio aestuarianus
742	Vibrio anguillarum
743	Vibrio campbellii
744	Vibrio tasmaniensis
745	Xanthomonas albilineans
746	Xanthomonas citri
747	Xanthomonas euvesicatoria
748	Xanthomonas hortorum
749	Xanthomonas translucens
750	Xenorhabdus nematophila
751	Xylella fastidiosa
752	Mycobacterium caprae
753	Alcelaphine herpesvirus-1
754	Anaplasma marginale
755	Babesia bovis
756	Babesia bigemina
757	Babesia divergens
758	Bovine leukaemia virus
759	Bovine virus diarrhoea virus (type 2)
760	Jembrana disease virus
761	Lumpy skin disease virus
762	Mycoplasma mycoides
763	Theileria parva
764	Theileria annulata
765	Bluetongue virus
766	Epizootic hemorrhagic disease virus
767	Borna disease virus
768	Ehrlichia ruminantium
769	foot and mouth disease virus
770	Leishmania
771	alcelaphine herpesvirus-1
772	rabies virus
773	rinderpest virus
774	Trypanosoma evansi
775	vesicular stomatitis virus
776	West Nile Virus
777	Mycoplasma capricolum
778	Mycoplasma putrefaciens
779	Brucella melitenisis
780	Chlamydophila abortus
781	peste des petits ruminants virus
782	Salmonella abortus
783	Sheep pox virus
784	goat pox virus
785	Wesselbron virus
786	Visna-maedi virus
787	African horse sickness virus
788	Babesia caballi
789	Babesia equi
790	Theileria equi
791	equine encephalomyelitis viruses
792	equine arteritis virus
793	equine encephalosis virus
794	equine herpesvirus-1
795	equine infectious anaemia virus
796	equine influenza virus
797	Histoplasma farciminosum
798	Neorickettsia risticii
799	Taylorella equigenitalis
800	Trypanosoma equiperdum
801	African swine fever virus
802	Aujeszky's disease virus
803	Bungowannah virus
804	classical swine fever virus
805	Influenza A viruses
806	Menangle virus
807	porcine epidemic diarrhoea virus
808	Seneca Valley virus
809	swine vesicular disease virus
810	Teschovirus A
811	transmissible gastroenteritis coronavirus
812	vesicular exanthema of swine virus
813	porcine circovirus type 2
814	Duck virus hepatitis
815	avian metapneumovirus
816	duck herpesvirus 1
817	Mycoplasma iowae
818	bursal disease virus
819	Salmonella Gallinarum
820	Salmonella Pullorum
821	Brucella canis
822	Camelpox virus
823	Ehrlichia canis
824	Pseudogymnoascus destructans
825	Absidia corymbifera
826	Acremonium strictum
827	Aeromonas
828	African swine fever
829	Akabane virus
830	Alcaligenes faecalis
831	Amycolaptosis
832	Anaplasma centrale
833	Arthrobacter equi
834	Avian adenovirus
835	Avian encephalomyelitis virus
836	Avian hepatitis E virus
837	Avian herpesvirus
838	Avian infectious bronchitis virus
839	Avian influenza H7N9
840	Avian influenza virus
841	Avian leukosis virus
842	Avian metapneumoviruses
843	Mycoplasma
844	Avian myelocytomatosis
845	Avian nephritis virus 1,2
846	Avian paramyxovirus serotypes 2-9
847	Avian pneumovirus type C
848	Avian polyoma virus
849	Avian pox virus
850	Avian reticuloendothelial virus
851	Avian rotavirus
852	Avian viral arthritis virus
853	Babesia major
854	Babesia motasi
855	Babesia ovis
856	Babesia perroncitoi
857	Babesia trautmanni
858	Besnoitia besnoiti
859	Bibersteinia trehalosi
860	Border disease virus
861	Bordetella avium
862	Bovine adenovirus
863	Bovine coronavirus
864	Bovine cytomegalovirus
865	Bovine enteric calicivirus
866	Bovine enterovirus
867	Bovine ephemeral fever virus
868	Bovine herpes mammillitis virus
869	Bovine immunodeficiency virus
870	Bovine infectious rhinotracheitis virus
871	Bovine leukemia virus
872	Bovine nebovirus
873	Bovine norovirus
874	Bovine papillomavirus
875	Bovine papular stomatitis virus
876	Bovine parainfluenzae 3 virus
877	Bovine parvovirus
878	Bovine reovirus
879	Bovine respiratory syncytial virus
880	Bovine rhinitis B virus
881	Bovine rotavirus group A, B
882	Bovine viral diarrhea virus
883	Brachyspira hyodisenteriae
884	Brucella microti
885	Brucella neotomae
886	Brucella ovis
887	Cache Valley virus
888	Caprine adenovirus type 1, 2
889	Caprine arthritis and encephalitis virus
890	Caprine herpesvirus
891	Chicken anemia virus
892	chicken hepatitis E virus
893	Chlamydophila pecorum
894	Classical swine fever virus
895	Clostridium chauvoei
896	Clostridium difficile
897	Clostridium septicum
898	Clostridium sordelli
899	Clostridium sporogenes
900	Corynebacterium renale
901	Crossiella equi
902	Cryptosporidium parvum
903	Dichelobacter nodosus
904	Duck adenovirus
905	Duck enteritis virus
906	Duck hepatitis type 1
907	Duck infectious anemia virus
908	Duck plague virus
909	Ehrlichia risticii
910	Ehrlichia fergusonii
911	Eimeria
912	Encephalomyocarditis virus
913	Enterococcus cecorum
914	Enterococcus durans
915	Enterococcus hirae
916	Ephemeral fever virus
917	Epizootic haemorrhagic disease virus
918	Equine adenovirus
919	Equine coital exanthema virus
920	Equine coronavirus
921	Equine herpesvirus 2
922	Equine herpesvirus 3
923	Equine infectious anemia virus
924	Equine influenza virus
925	Equine papilloma virus
926	Equine rhinitis virus
927	Equine rhinopneumonitis virus
928	Equine rotavirus
929	Equine viral arteritis virus
930	Foot and mouth disease virus
931	Fowl adenovirus type 1
932	Fowl calicivirus
933	Fowlpox virus
934	Gallibacterium anatis
935	Globicatella sanguinis
936	Goat pox virus
937	Goose parvovirus
938	Guggenheimella bovis
939	Haemophilus agni
940	Haemophilus paragallinarum
941	Haemophilus parahemolyticus
942	Haemophilus parasuis
943	Haemophilus somnis
944	Haemophilus suis
945	Helicobacter pullorum
946	Helicobacter suis
947	Hemagglultinating encephalomyelitis virus
948	Hemorrhagic enteritis virus
949	Herpesvirus of turkey virus
950	Highlands J Virus
951	Histomonas meleagridis
952	Histophilus somni
953	Infectious bovine rhinotracheitis
954	Infectious bronchitis virus
955	Infectious bursal disease virus
956	Infectious laryngotracheitis
957	Infectious pancreatic necrosis virus
958	Infectious salmon anemia virus
959	Influenza A virus
960	Influenza C virus
961	Jamestown canyon virus
962	Lawsonia
963	Leishmania braziliensis
964	Leishmania siamensis
965	Lentzea kentuckyensis
966	Maedi-visna virus
967	Main Drain virus
968	Madariaga virus
969	Malignant catarrhal fever
970	Mannheimia glucosida
971	Mannheimia granulomatis
972	Mannheimia ruminalis
973	Mannheimia varigena
974	Marek's disease virus
975	Micrococcus luteus
976	Microsporum canis
977	Middleburg virus
978	Moraxella bovis
979	Moraxella bovoculi
980	Moraxella ovis
981	Morbilivirus
982	Mouse pox
983	Murray Valley encephalitis virus
984	Mycobacterium bovis BCG
985	Mycobacterium capricolum
986	Mycobacterium F38
987	Mycobacterium paratuberculosis
988	Mycobacterium pinnipedii
989	Mycoplasma bovis
990	Mycoplasma dispar
991	Mycoplasma hyopneumoniae
992	Mycoplasma hyorhinis
993	Mycoplasma hyosynoviae
994	Mycoplasma meleagridis
995	Mycoplasma mycodies
996	Mycoplasma synoviae
997	Myxoma virus
998	Ornithobacterium rhinotracheale
999	Ovine adenovirus
1000	Ovine astrovirus
1001	Ovine ecthyma virus
1002	Ovine herpesvirus 1
1003	Ovine parainfluenza 3
1004	Ovine pulmonary adenocarcinoma virus
1005	Parainfluenza 5
1006	Pasteurella trehalosi
1007	Peptostreptococcus
1008	Peste des petits ruminants
1009	Pigeon paramyxovirus
1010	Pigeon pox virus
1011	Plasmodium gallinaceum
1012	Plasmodium hermansi
1013	Pleisiomonas
1014	Porcine acute gastroenteritis
1015	Porcine adenovirus
1016	Porcine circovirus
1017	Porcine cytomegalovirus
1018	Porcine delta coronavirus
1019	Porcine enteric calicivirus
1020	Porcine enterovirus
1021	Porcine epidemic diarrhea virus
1022	Porcine hemagglutinating encephalitis virus
1023	Porcine hepatitis E
1024	Porcine herpesvirus
1025	Porcine kobuvirus
1026	Porcine paramyxovirus
1027	Porcine parvovirus
1028	Porcine reproductive and respiratory syndrome virus
1029	Porcine respiratory coronavirus
1030	Porcine rotavirus group A
1031	Porcine rotavirus group B
1032	Porcine rotavirus group C
1033	Porcine rotavirus group E
1034	Porcine rubulavirus
1035	Porcine sapelovirus
1036	Porcine sapovirus
1037	Porcine teschovirus
1038	Porcine torovirus
1039	Porcine transmissible gasteroenteritis virus
1040	Porphyromonas
1041	Providencia stuarti
1042	Pseudocowpox virus
1043	Pseudorabies virus
1044	Pythium insidiosum
1045	Quail bronchitis virus
1046	Rabbit pox
1047	Raccoonpox virus
1048	Rhizomucor miehei
1049	Rickettsia gravesii
1050	Rickettsia risticii
1051	Rinderpest virus
1052	Ross River virus
1053	Rous associated virus
1054	Salmonella abortusovis
1055	Salmonella anatum
1056	Salmonella arizonae
1057	Salmonella choleraesuis
1058	Salmonella dublin
1059	Salmonella enteritidis
1060	Salmonella gallinarum
1061	Salmonella hadar
1062	Salmonella heidelberg
1063	Salmonella kentucky
1064	Salmonella montevideo
1065	Salmonella newport
1066	Salmonella pullorum
1067	Salmonella saintpaul
1068	Salmonella typhimurium
1069	San Miguel sea lion virus
1070	Schmallenberg virus
1071	Spring viremia of carp virus
1072	St Louis encephalitis virus
1073	Staphylococcus arlettae
1074	Staphylococcus capitis
1075	Staphylococcus chromogenes
1076	Staphylococcus equorum
1077	Staphylococcus haemolyticus
1078	Staphylococcus hyicus
1079	Staphylococcus intermedius
1080	Staphylococcus nepalensis
1081	Staphylococcus sciuri
1082	Staphylococcus warneri
1083	Streptococcus dysgalactiae
1084	Swine adenovirus
1085	Swine astrovirus
1086	Swine enteric coronavirus
1087	Swine hepatitis E virus, genotype 3
1088	Swine heptatitis E virus, genotype 4
1089	Swine influenza virus
1090	Swine papillomavirus
1091	Swine poxvirus
1092	Swine vesicular disease virus
1093	Taylorella asinigenetalis
1094	Tilapia Lake Virus
1095	Transmissible gastroenteritis virus
1096	Treponema phagedenis
1097	Trichophyton equinum
1098	Truperella pyogenes
1099	Trychophyton verrucosum
1100	Trypanosoma brucei brucei
1101	Trypanosoma brucei gambiense
1102	Trypanosoma brucei rhodesiense
1103	Trypanosoma congolense
1104	Trypanosoma simiae
1105	Trypanosoma vivax
1106	Turkey astrovirus
1107	Turkey enteritis coronavirus
1108	Ureaplasma diversum
1109	Vesicular exanthema of swine virus
1110	Volepox virus
1111	Waddlia chondrophila
1112	Wesselsbron virus
1113	Western equine encephalitis virus
1114	Yaba monkey tumor virus
1115	Yersinia enterocolytica
1116	Yersinia pseudotubercuolosis
1117	Yersinia vaccine strain
1118	Brucella intermedia
1119	Brucella pseudogrignonensis
1120	Brucella anthropi
1121	Brucella pseudintermedia
1122	Enterobacter hormaechei
1123	Enterobacter asburiae
1124	Enterobacter bugandensis
1125	Enterobacter mori
1126	Enterobacter sp. SA187
1127	Prevotella copri
1128	Prevotella ruminicola
1129	Prevotella bryantii
1130	Streptococcus equinus
1131	Streptococcus alactolyticus
1132	Streptococcus australis
1133	Streptococcus parasuis
1134	Streptococcus gallolyticus
1135	Streptococcus lutetiensis
1136	Streptococcus macedonicus
1137	Streptococcus sp. oral taxon 431
1138	Apophysomyces trapeziformis B9324
1139	Apophysomyces elegans B7760
1140	Apophysomyces variabilis
1141	Arthrinium phaeospermum
1142	Arthrinium malaysianum
1143	Aspergillus chevalieri
1144	Aspergillus luchuensis
1145	Aspergillus oryzae
1146	Colletotrichum lupini
1147	Fusarium musae
1148	Fusariumoxysporum
1149	Fusariumpoae
1150	Fusariumpseudograminearum
1151	Fusarium venenatum
1152	Penicillium oxalicum
1153	Aeromonas caviae
1154	Aeromonas media
1155	Arthrobacter woluwensis
1156	Campylobacter lanienae
1157	Enterococcus avium
1158	Enterococcus casseliflavus
1159	Enterococcus gallinarum
1160	Enterococcus innesii
1161	Enterococcus mundtii
1162	Enterococcus saigonensis
1163	Nocardia cyriacigeorgica
1164	Nocardia gipuzkoensis
1165	Nocardia wallacei
1166	Propionibacterium australiense
1167	Serratia quinivorans
1168	Serratia ureilytica
1169	Serratia odorifera
1170	Streptomyces scabies
1171	Streptomyces acidiscabies
1172	Streptomyces ipomoeae
1173	Streptomyces cacaoi
1174	Streptomyces somalensis
1175	Streptomyces sudanensis
1176	Streptomyces sp. AMCC400023
1177	Streptomyces galilaeus
1178	Streptomyces microflavus
1179	Pseudomonas poae
1180	Pseudomonas viridiflava
1181	Pseudomonas azotoformans
1182	Pseudomonas fulva
1183	Pseudomonas argentinensis
1184	Pseudomonas thivervalensis
1185	Pseudomonas luteola
1186	Pseudomonas brassicacearum
1187	Staphylococcus cohnii
1188	Staphylococcus xylosus
1189	Staphylococcus pettenkoferi
1190	Staphylococcus hominis
1191	Staphylococcus gallinarum
1192	Staphylococcus simulans
1193	Staphylococcus kloosii
1194	Staphylococcus delphini
1195	Staphylococcus condimenti
1196	Staphylococcus argenteus
1197	Staphylococcus auricularis
1198	Neisseria mucosa
1199	Neisseria sicca
1200	Enterobacter roggenkampii
1201	Vibrio cincinnatiensis
1202	Mycobacterium mantenii
1203	Mycobacterium goodii
1204	Mycobacterium marseillense
1205	Mycobacterium virginiense
1206	Mycobacterium grossiae
1207	Pinus nigra virus 1
1208	Apis mellifera filamentous virus
