## Supporting Table 13. for "Dust storm-driven dispersal of potential pathogens and antibiotic resistance genes in the Eastern Mediterranean"

### Sheet: Supporting Table 13
			Reads							Percentage
Date	t	Number of raw reads	Classified reads	Unclassified reads	Microbial reads	Bacterial reads	Viral reads	Fungal reads	Protozoan reads	Classified reads	Unclassified reads	Microbial reads	Bacterial reads	Viral reads	Fungal reads	Protozoan reads
2022-03-29	1	3045126	152577	2892549	152550	146338	28	4263	44	0.05011	0.9499	0.0501	0.04806	9.195e-06	0.0014	1.445e-05
2022-04-02	5	4386493	125494	4260999	125475	118482	71	4034	75	0.02861	0.9714	0.0286	0.02701	1.619e-05	0.0009196	1.71e-05
2022-04-03	6	3849662	18112	3831550	18106	15105	131	455	27	0.004705	0.9953	0.004703	0.003924	3.403e-05	0.0001182	7.014e-06
2022-04-04	7	3073362	57440	3015922	57423	53387	67	1037	22	0.01869	0.9813	0.01868	0.01737	2.18e-05	0.0003374	7.158e-06
2022-04-05	8	3343975	54005	3289970	53984	49946	26	1762	42	0.01615	0.9839	0.01614	0.01494	7.775e-06	0.0005269	1.256e-05
2022-04-06	9	6940571	51747	6888824	51722	46362	100	2108	110	0.007456	0.9925	0.007452	0.00668	1.441e-05	0.0003037	1.585e-05
2022-04-07	10	8532702	42640	8490062	42613	38289	37	723	156	0.004997	0.995	0.004994	0.004487	4.336e-06	8.473e-05	1.828e-05
2022-04-08	11	3405874	31138	3374736	31130	28697	60	801	34	0.009142	0.9909	0.00914	0.008426	1.762e-05	0.0002352	9.983e-06
2022-04-09	12	3679773	11636	3668137	11629	9028	95	663	15	0.003162	0.9968	0.00316	0.002453	2.582e-05	0.0001802	4.076e-06
2022-04-10	13	3266675	11224	3255451	11219	9532	63	360	26	0.003436	0.9966	0.003434	0.002918	1.929e-05	0.0001102	7.959e-06
2022-04-11	14	4332272	26743	4305529	26716	22668	83	1386	33	0.006173	0.9938	0.006167	0.005232	1.916e-05	0.0003199	7.617e-06
2022-04-12	15	4026803	33444	3993359	33431	30693	99	894	39	0.008305	0.9917	0.008302	0.007622	2.459e-05	0.000222	9.685e-06
2022-04-13	16	3576131	50488	3525643	50469	47723	38	1177	44	0.01412	0.9859	0.01411	0.01334	1.063e-05	0.0003291	1.23e-05
2022-04-14	17	3800162	53847	3746315	53832	50881	35	1368	39	0.01417	0.9858	0.01417	0.01339	9.21e-06	0.00036	1.026e-05
2022-04-17	20	3599812	98055	3501757	98022	92536	30	3099	58	0.02724	0.9728	0.02723	0.02571	8.334e-06	0.0008609	1.611e-05
2022-04-18	21	4045832	87378	3958454	87351	83382	38	1718	40	0.0216	0.9784	0.02159	0.02061	9.392e-06	0.0004246	9.887e-06
2022-04-19	22	3446033	127020	3319013	126987	121337	9	3111	66	0.03686	0.9631	0.03685	0.03521	2.612e-06	0.0009028	1.915e-05
2022-04-20	23	4157841	106788	4051053	106767	99322	283	4289	49	0.02568	0.9743	0.02568	0.02389	6.806e-05	0.001032	1.178e-05
2022-04-21	24	4356687	65814	4290873	65798	61090	311	1817	52	0.01511	0.9849	0.0151	0.01402	7.138e-05	0.0004171	1.194e-05
2022-04-24	27	3990146	489708	3500438	489643	480751	49	2850	80	0.1227	0.8773	0.1227	0.1205	1.228e-05	0.0007143	2.005e-05
2022-04-25	28	3589240	463944	3125296	463880	452313	19	4815	130	0.1293	0.8707	0.1292	0.126	5.294e-06	0.001342	3.622e-05
2022-04-26	29	7010946	701722	6309224	701623	681760	46	11226	93	0.1001	0.8999	0.1001	0.09724	6.561e-06	0.001601	1.326e-05
2022-04-27	30	10933833	238754	10695079	238689	221656	484	9781	247	0.02184	0.9782	0.02183	0.02027	4.427e-05	0.0008946	2.259e-05
2022-04-28	31	3699684	72152	3627532	72126	64211	40	5104	59	0.0195	0.9805	0.0195	0.01736	1.081e-05	0.00138	1.595e-05
2022-04-29	32	3390915	416634	2974281	416571	405117	113	6990	86	0.1229	0.8771	0.1228	0.1195	3.332e-05	0.002061	2.536e-05
2022-04-30	33	3812832	149863	3662969	149838	136072	82	9711	37	0.0393	0.9607	0.0393	0.03569	2.151e-05	0.002547	9.704e-06
2022-05-01	34	3714012	207540	3506472	207499	200172	103	5026	34	0.05588	0.9441	0.05587	0.0539	2.773e-05	0.001353	9.155e-06
2022-05-02	35	4865571	142818	4722753	142786	134663	21	5320	42	0.02935	0.9706	0.02935	0.02768	4.316e-06	0.001093	8.632e-06
2022-05-03	36	3599387	198812	3400575	198778	189354	63	6178	27	0.05523	0.9448	0.05523	0.05261	1.75e-05	0.001716	7.501e-06
2022-05-04	37	3857621	137474	3720147	137450	130923	38	4149	34	0.03564	0.9644	0.03563	0.03394	9.851e-06	0.001076	8.814e-06
2022-05-05	38	3872122	76229	3795893	76210	72632	20	1852	35	0.01969	0.9803	0.01968	0.01876	5.165e-06	0.0004783	9.039e-06
2022-05-08	41	4522045	93829	4428216	93806	88509	226	2481	57	0.02075	0.9793	0.02074	0.01957	4.998e-05	0.0005486	1.26e-05
2022-05-09	42	3991428	177265	3814163	177214	169841	114	4698	39	0.04441	0.9556	0.0444	0.04255	2.856e-05	0.001177	9.771e-06
2022-05-12	45	3242521	45217	3197304	45210	42500	15	1352	25	0.01395	0.9861	0.01394	0.01311	4.626e-06	0.000417	7.71e-06
2022-05-16	49	4170452	173988	3996464	173949	168760	20	2703	35	0.04172	0.9583	0.04171	0.04047	4.796e-06	0.0006481	8.392e-06
2022-05-17	50	4890260	136342	4753918	136310	129929	10	3872	52	0.02788	0.9721	0.02787	0.02657	2.045e-06	0.0007918	1.063e-05
2022-05-18	51	3468572	107356	3361216	107332	101139	5	3963	43	0.03095	0.969	0.03094	0.02916	1.442e-06	0.001143	1.24e-05
2022-05-19	52	4098629	457230	3641399	457144	416155	19	36286	73	0.1116	0.8884	0.1115	0.1015	4.636e-06	0.008853	1.781e-05
2022-05-22	55	4530038	248064	4281974	248021	240548	42	4622	49	0.05476	0.9452	0.05475	0.0531	9.271e-06	0.00102	1.082e-05
2022-05-23	56	3960734	233832	3726902	233798	225646	11	5525	71	0.05904	0.941	0.05903	0.05697	2.777e-06	0.001395	1.793e-05
2022-05-24	57	3741702	178153	3563549	178127	168930	88	6790	33	0.04761	0.9524	0.04761	0.04515	2.352e-05	0.001815	8.82e-06
2022-05-25	58	4325906	226239	4099667	226200	215154	27	7569	49	0.0523	0.9477	0.05229	0.04974	6.241e-06	0.00175	1.133e-05
2022-05-26	59	4802386	354375	4448011	354328	339928	22	10049	52	0.07379	0.9262	0.07378	0.07078	4.581e-06	0.002093	1.083e-05
2022-05-29	62	3644182	327503	3316679	327454	309889	81	14647	118	0.08987	0.9101	0.08986	0.08504	2.223e-05	0.004019	3.238e-05
2022-05-31	64	4500215	201849	4298366	201811	188456	27	9874	24	0.04485	0.9551	0.04484	0.04188	6e-06	0.002194	5.333e-06
2022-04-04	7	6778	482	6296	482	474	0	1	4	0.07111	0.9289	0.07111	0.06993	0	0.0001475	0.0005901	Operational blank_1
2022-04-06	9	15529	148	15381	148	138	0	3	1	0.009531	0.9905	0.009531	0.008887	0	0.0001932	6.44e-05	Operational blank_2
2022-04-12	15	7951	210	7741	209	190	0	7	6	0.02641	0.9736	0.02629	0.0239	0	0.0008804	0.0007546	Operational blank_3
